# De novo birth of functional, human-specific microproteins

**DOI:** 10.1101/2021.10.01.462744

**Authors:** Nikolaos Vakirlis, Kate M. Duggan, Aoife McLysaght

## Abstract

We now have a growing understanding that functional short proteins can be translated out of small Open Reading Frames (sORF). Such “microproteins” can perform crucial biological tasks and can have considerable phenotypic consequences. However, their size makes them less amenable to genomic analysis, and their evolutionary origins and conservation are poorly understood. Given their short length it is plausible that some of these functional microproteins have recently originated entirely de novo from non-coding sequence. Here we test the possibility that de novo gene birth can produce microproteins that are functional “out-of-the-box”. We reconstructed the evolutionary origins of human microproteins previously found to have measurable, statistically significant fitness effects. By tracing the appearance of each ORF and its transcriptional activation, we were able to show that, indeed, novel small proteins with significant phenotypic effects have emerged de novo throughout animal evolution, including many after the human-chimpanzee split. We show that traditional methods for assessing the coding potential of such sequences often fall short, due to the high variability present in the alignments and the absence of telltale evolutionary signatures that are not yet measurable. Thus we provide evidence that the functional potential intrinsic to sORFs can be rapidly, and frequently realised through de novo gene birth.
