## Supplementary Table 1 for "De novo birth of functional, human-specific microproteins"

### Sheet:  
Species name	Common name	NCBI RefSeq assembly	UCSC 100-way alignment assembly
pan troglodytes	Chimp	GCF_002880755.1_Clint_PTRv2	panTro4
gorilla gorilla gorilla	Gorilla	GCF_008122165.1_Kamilah_GGO_v0	gorGor3
pongo abelii	Orangutan	GCF_002880775.1_Susie_PABv2	ponAbe2
nomascus leucogenys	Gibbon	GCF_006542625.1_Asia_NLE_v1	nomLeu3
macaca mulatta	Rhesus	GCF_003339765.1_Mmul_10	rheMac3
macaca fascicularis	Crab_eating_macaque	GCF_000364345.1_Macaca_fascicularis_5.0	macFas5
papio anubis	Baboon	GCF_008728515.1_Panubis1.0	papAnu2
chlorocebus sabaeus	Green_monkey	GCF_015252025.1_Vero_WHO_p1.0	chlSab2
callithrix jacchus	Marmoset	GCF_009663435.1_Callithrix_jacchus_cj1700_1.1	calJac3
saimiri boliviensis	Squirrel_monkey	GCF_016699345.1_BCM_Sbol_2.0	saiBol1
otolemur garnettii	Bushbaby	GCF_000181295.1_OtoGar3	otoGar3
tupaia chinensis	Chinese_tree_shrew	GCF_000334495.1_TupChi_1.0	tupChi1
ictidomys tridecemlineatus	Squirrel	GCF_016881025.1_HiC_Itri_2	speTri2
jaculus jaculus	Lesser_Egyptian_jerboa	GCF_000280705.1_JacJac1.0	jacJac1
microtus ochrogaster	Prairie_vole	GCF_000317375.1_MicOch1.0	micOch1
cricetulus griseus	Chinese_hamster	GCF_000223135.1_CriGri_1.0	criGri1
mesocricetus auratus	Golden_hamster	GCF_000349665.1_MesAur1.0	mesAur1
mus musculus	Mouse	GCF_000001635.27_GRCm39	mm10
rattus norvegicus	Rat	GCF_015227675.2_mRatBN7.2	rn6
heterocephalus glaber	Naked_mole_rat	GCF_000247695.1_HetGla_female_1.0	hetGla2
cavia porcellus	Guinea_pig	GCF_000151735.1_Cavpor3.0	cavPor3
chinchilla lanigera	Chinchilla	GCF_000276665.1_ChiLan1.0	chiLan1
octodon degus	Brush_tailed_rat	GCF_000260255.1_OctDeg1.0	octDeg1
oryctolagus cuniculus	Rabbit	GCF_000003625.3_OryCun2.0	oryCun2
ochotona princeps	Pika	GCF_014633375.1_OchPri4.0	ochPri3
sus scrofa	Pig	GCF_000003025.6_Sscrofa11.1	susScr3
vicugna pacos	Alpaca	GCF_000164845.3_VicPac3.1	vicPac2
camelus ferus	Wild_bactrian_camel	GCF_009834535.1_BCGSAC_Cfer_1.0	camFer1
tursiops truncatus	Dolphin	GCF_011762595.1_mTurTru1.mat.Y	turTru2
orcinus orca	Killer_whale	GCF_000331955.2_Oorc_1.1	orcOrc1
pantholops hodgsonii	Tibetan_antelope	NA	panHod1
bos taurus	Cow	GCF_002263795.1_ARS-UCD1.2	bosTau8
ovis aries	Sheep	GCF_002742125.1_Oar_rambouillet_v1.0	oviAri3
capra hircus	Domestic_goat	GCF_001704415.1_ARS1	capHir1
equus caballus	Horse	GCF_002863925.1_EquCab3.0	equCab2
ceratotherium simum simum	White_rhinoceros	GCF_000283155.1_CerSimSim1.0	cerSim1
felis catus	Cat	GCF_000181335.3_Felis_catus_9.0	felCat8
canis lupus familiaris	Dog	GCF_000002285.5_Dog10K_Boxer_Tasha	canFam3
mustela putorius furo	Ferret	GCF_000215625.1_MusPutFur1.0	musFur1
ailuropoda melanoleuca	Panda	GCF_002007445.1_ASM200744v2	ailMel1
odobenus rosmarus divergens	Pacific_walrus	GCF_000321225.1_Oros_1.0	odoRosDiv1
leptonychotes weddellii	Weddell_seal	GCF_000349705.1_LepWed1.0	lepWed1
pteropus alecto	Black_flying_fox	GCF_000325575.1_ASM32557v1	pteAle1
pteropus vampyrus	Megabat	GCF_000151845.1_Pvam_2.0	pteVam1
myotis davidii	Davids_myotis	GCF_000327345.1_ASM32734v1	myoDav1
myotis lucifugus	Microbat	GCF_000147115.1_Myoluc2.0	myoLuc2
eptesicus fuscus	Big_brown_bat	GCF_000308155.1_EptFus1.0	eptFus1
erinaceus europaeus	Hedgehog	GCF_000296755.1_EriEur2.0	eriEur2
sorex araneus	Shrew	GCF_000181275.1_SorAra2.0	sorAra2
condylura cristata	Star_nosed_mole	GCF_000260355.1_ConCri1.0	conCri1
loxodonta africana	Elephant	GCF_000001905.1_Loxafr3.0	loxAfr3
elephantulus edwardii	Cape_elephant_shrew	GCF_000299155.1_EleEdw1.0	eleEdw1
trichechus manatus latirostris	Manatee	GCF_000243295.1_TriManLat1.0	triMan1
chrysochloris asiatica	Cape_golden_mole	GCF_000296735.1_ChrAsi1.0	chrAsi1
echinops telfairi	Tenrec	GCF_000313985.2_ASM31398v2	echTel2
orycteropus afer afer	Aardvark	GCF_000298275.1_OryAfe1.0	oryAfe1
dasypus novemcinctus	Armadillo	GCF_000208655.1_Dasnov3.0	dasNov3
monodelphis domestica	Opossum	GCF_000002295.2_MonDom5	monDom5
sarcophilus harrisii	Tasmanian_devil	GCF_902635505.1_mSarHar1.11	sarHar1
Notamacropus eugenii	Wallaby	NA	macEug2
ornithorhynchus anatinus	Platypus	GCF_004115215.2_mOrnAna1.pri.v4	ornAna1
falco cherrug	Saker_falcon	GCF_000337975.1_F_cherrug_v1.0	falChe1
falco peregrinus	Peregrine_falcon	GCF_000337955.1_F_peregrinus_v1.0	falPer1
ficedula albicollis	Collared_flycatcher	GCF_000247815.1_FicAlb1.5	ficAlb2
zonotrichia albicollis	White_throated_sparrow	GCF_000385455.1_Zonotrichia_albicollis-1.0.1	zonAlb1
geospiza fortis	Medium_ground_finch	GCF_000277835.1_GeoFor_1.0	geoFor1
taeniopygia guttata	Zebra_finch	GCF_008822105.2_bTaeGut2.pat.W.v2	taeGut2
pseudopodoces humilis	Tibetan_ground_jay	GCF_000331425.1_PseHum1.0	pseHum1
melopsittacus undulatus	Budgerigar	GCF_012275295.1_bMelUnd1.mat.Z	melUnd1
amazona vittata	Puerto_Rican_parrot	NA	amaVit1
ara macao	Scarlet_macaw	NA	araMac1
columba livia	Rock_pigeon	GCF_000337935.1_Cliv_1.0	colLiv1
anas platyrhynchos	Mallard_duck	GCF_015476345.1_ZJU1.0	anaPla1
gallus gallus	Chicken	GCF_000002315.6_GRCg6a	galGal4
meleagris gallopavo	Turkey	GCF_000146605.3_Turkey_5.1	melGal1
alligator mississippiensis	American_alligator	GCF_000281125.3_ASM28112v4	allMis1
chelonia mydas	Green_seaturtle	GCF_015237465.1_rCheMyd1.pri	cheMyd1
chrysemys picta bellii	Painted_turtle	GCF_000241765.3_Chrysemys_picta_bellii-3.0.3	chrPic2
pelodiscus sinensis	Chinese_softshell_turtle	GCF_000230535.1_PelSin_1.0	pelSin1
apalone spinifera	Spiny_softshell_turtle	NA	apaSpi1
anolis carolinensis	Lizard	GCF_000090745.1_AnoCar2.0	anoCar2
xenopus tropicalis	Frog_X._tropicalis	GCF_000004195.4_UCB_Xtro_10.0	xenTro7
latimeria chalumnae	Coelacanth	GCF_000225785.1_LatCha1	latCha1
tetraodon nigroviridis	Tetraodon	NA	tetNig2
takifugu rubripes	Fugu	GCF_901000725.2_fTakRub1.2	fr3
takifugu flavidus	Yellowbelly_pufferfish	NA	takFla1
oreochromis niloticus	Nile_tilapia	GCF_001858045.2_O_niloticus_UMD_NMBU	oreNil2
neolamprologus brichardi	Princess_of_Burundi	GCF_000239395.1_NeoBri1.0	neoBri1
haplochromis burtoni	Burtons_mouthbreeder	GCF_000239415.1_AstBur1.0	hapBur1
maylandia zebra	Zebra_mbuna	GCF_000238955.4_M_zebra_UMD2a	mayZeb1
pundamilia nyererei	Pundamilia_nyererei	GCF_000239375.1_PunNye1.0	punNye1
oryzias latipes	Medaka	GCF_002234675.1_ASM223467v1	oryLat2
xiphophorus maculatus	Southern_platyfish	GCF_002775205.1_X_maculatus-5.0-male	xipMac1
gasterosteus aculeatus aculeatus	Stickleback	GCF_016920845.1_GAculeatus_UGA_version5	gasAcu1
gadus morhua	Atlantic_cod	GCF_902167405.1_gadMor3.0	gadMor1
danio rerio	Zebrafish	GCF_000002035.6_GRCz11	danRer10
astyanax mexicanus	Mexican_tetra	GCF_000372685.2_Astyanax_mexicanus-2.0	astMex1
lepisosteus oculatus	Spotted_gar	GCF_000242695.1_LepOcu1	lepOcu1
petromyzon marinus	Lamprey	GCF_010993605.1_kPetMar1.pri	petMar2
