## Supplementary Table 3 for "De novo birth of functional, human-specific microproteins"

### Sheet: Sheet1
ORF_name	ORF_strand	SNP	type	exon_no	aa_old	aa_new	aa_no	nucl_old	nucl_new	protein_old	protein_new	source	significance	functional_data	forward_transcripts	reverse_transcripts	consequence_forward	consequence_reverse
CATP00000063293.1	+	rs1555735545	G>A	1	M	I	1	ATGGCGGCGGCGGCGGCAGCGGGAGCGCAGCTCAGCTGGGCTGGAACTGCCCTCCTGGAACTCCCCCAGCCTACAACC	ATAGCGGCGGCGGCGGCAGCGGGAGCGCAGCTCAGCTGGGCTGGAACTGCCCTCCTGGAACTCCCCCAGCCTACAACC	MAAAAAAGAQLSWAGTALLELPQPTT	IAAAAAAGAQLSWAGTALLELPQPTT	N/A	pathogenic	Limb-girdle muscular dystrophy-dystroglycanopathy, type C5	XM_005259248.2(E1), NM_001039885.3(E1), NM_024301.5(E1), XM_005259247.2(E1), XM_024451707.1(E1),XM_017027297.2(E1), XM_011527306.2(E1), XM_011527307.1(E1), XM_005259249.4(E1)	XM_017026719.1(I1), XP_016882208.1(I1), XM_006723172.2(I1), XP_006723235.1(I1), XM_006723171.2(I1), XP_006723234.1(I1), XM_011526878.1(I1), XP_011525180.1(I1), XM_024451476.1(I1), NM_013403.3(I1), NP_037535.2(I1), NM_001039877.2(I1), NP_001034966.1(I1)	NM_024301.5 (5' UTR), NM_001039885.3 (5' UTR), XM_017027297.2 (5' UTR), XM_005259248.2 (5' UTR), XM_005259247.2 (5' UTR), XM_005259249.4 (5' UTR),XM_024451707.1 (5' UTR), XM_011527306.2 (5' UTR), XM_011527307.1 (5' UTR)	NM_013403.3 (intron), NM_001039877.2 (intron), XM_006723171.2 (intron), XM_011526879.1 (genic upstream transcript), XM_006723172.2 (intron), XM_017026716.1 (genic upstream transcript), XM_017026717.2 (genic upstream transcript), XM_006723174.3 (genic upstream transcript), XM_024451476.1 (intron), XM_017026718.1 (genic upstream transcript), XM_011526878.1 (intron), XM_017026719.1 (intron)
CATP00000005301.1	-	rs1238109100	G>A	2	H	Y	155	ATGTGGCCGGCGCATTCCTCTGCTGGGGCCAGCGGGGGAGAACTTCCCACGTCGAGACTGGGTGAGGGGCTCAGCCATCCGGCATCTCGGAGGAGGGGGTCAAGCGCCTGGCCGGGCTCCTGCTCCGCGCCTCCCGCCTCCAAGGTCACTTCAGCCTCCCTGAAGACCGCCCGGCACGGCTCGGAGGCCGCGCACTGCAGCCAGCAAACCTGCGCCCGAGGGCAGAGAGTGAAGGAGGCTGGGTCCAGGCGTGCCCGGCCCTGCACTCCCCACACCGCAGGGTCCTCACGGGCCTTCCGGGACTCCCTTGGCCCCAGGGAGCGCAGCCCCGCGCTCTCCCCGACGCCACTGCCCCATGCGGACCCCGCCCGCCCCCCAGGGAGCGGTCCCGGTCGGGGC…	ATGTGGCCGGCGCATTCCTCTGCTGGGGCCAGCGGGGGAGAACTTCCCACGTCGAGACTGGGTGAGGGGCTCAGCCATCCGGCATCTCGGAGGAGGGGGTCAAGCGCCTGGCCGGGCTCCTGCTCCGCGCCTCCCGCCTCCAAGGTCACTTCAGCCTCCCTGAAGACCGCCCGGCACGGCTCGGAGGCCGCGCACTGCAGCCAGCAAACCTGCGCCCGAGGGCAGAGAGTGAAGGAGGCTGGGTCCAGGCGTGCCCGGCCCTGCACTCCCCACACCGCAGGGTCCTCACGGGCCTTCCGGGACTCCCTTGGCCCCAGGGAGCGCAGCCCCGCGCTCTCCCCGACGCCACTGCCCCATGCGGACCCCGCCCGCCCCCCAGGGAGCGGTCCCGGTCGGGGC…	MWPAHSSAGASGGELPTSRLGEGLSHPASRRRGSSAWPGSCSAPPASKVTSASLKTARHGSEAAHCSQQTCARGQRVKEAGSRRARPCTPHTAGSSRAFRDSLGPRERSPALSPTPLPHADPARPPGSGPGRGHGEAVEYLEKEERRERSTREPHGCRERGEAAAATAGRCSAQLLPL	MWPAHSSAGASGGELPTSRLGEGLSHPASRRRGSSAWPGSCSAPPASKVTSASLKTARHGSEAAHCSQQTCARGQRVKEAGSRRARPCTPHTAGSSRAFRDSLGPRERSPALSPTPLPHADPARPPGSGPGRGHGEAVEYLEKEERRERSTREPYGCRERGEAAAATAGRCSAQLLPL	Jespersgaard et al. (2019)	likely pathogenic	Retinitis pigmentosa (RP)	XM_011522800.3(E1), XP_011521102.1(E1), NM_001793.6(E1), NP_001784.2(E1), NM_001317196.2(E1), NM_001317195.3(E1), NP_001304124.1(E1)	ENSG00000260084	NP_001784.2 (missense), NP_001304124.1 (missense), XP_011521102.1 (missense), NM_001793.6 (initiator codon), NM_001317196.2 (5' UTR), XM_011522800.3 (initiator codon)	N/A
CATP00000363722.1	-	rs1560929898	delA	1	F	S	17	ATGTGGTATACTTATATAAACAACATTGCCACATTTCCCAAATACTCTTTCAATCCAGCTGTGATTAACATTTTTGGGAAG	ATGTGGTATACTTATATAAACAACATTGCCACATTTCCCAAATACTCTTCAATCCAGCTGTGATTAACATTTTTGGGAAG	MWYTYINNIATFPKYSFNPAVINIFGK	MWYTYINNIATFPKYSSIQL-LTFLG	Bertoli-Avella et al. (2021)	likely pathogenic	Alazami syndrome	NM_001267039.2(E7), NP_001253968.1(E7), NM_001370974.1(E5), NP_001357903.1(E5), NM_016648.4(E5), NP_057732.2(E5), NM_001370976.1(E5), NP_001357905.1(E5), NM_001370979.1(E5), NP_001357908.1(E5), NM_001370982.1(E5), NP_001357911.1(E5), XM_024454082.1(E6), XP_024309850.1(E6), XM_024454084.1(E6), XP_024309852.1(E6), XM_024454083.1(E6), XP_024309851.1(E6), XM_024454086.1(E5), XP_024309854.1(E5), XM_02…	NR_146092.1(E3), NR_146094.1(E2), NR_146093.1(E3)	NP_057732.2 (frameshift), NP_001357907.1 (frameshift), NP_056269.1 (frameshift), NP_001253968.1 (frameshift), NP_001357904.1 (frameshift), NP_001357903.1 (frameshift), NP_001357906.1 (frameshift), NP_001357905.1 (frameshift), NP_001357908.1 (frameshift), NP_001357909.1 (frameshift), NP_001357910.1 (frameshift), NP_001357911.1 (frameshift), XP_024309850.1 (frameshift), XP_024309851.1 (frameshift),…	NR_146092.1 (non-coding transcript), NR_146093.1 (non-coding transcript), NR_146094.1 (non-coding transcript)
